# Developing a Molecular Toolkit to ENABLE all to apply CRISPR/Cas9-based Gene Editing *in planta*

**DOI:** 10.1101/2025.11.09.687425

**Authors:** Birhan Addisie Abate, Florian Hahn, Daniele Chirivì, Camilla Betti, Fabio Fornara, Jennifer C Molloy, Kate M Creasey Krainer

**Affiliations:** Biomanufacturing Group, International Centre for Genetic Engineering and Biotechnology, Trieste, Italy; Plant Biotechnology Directorate, Bio and Emerging Technology Institute (BETin), Addis Ababa, Ethiopia; Grow More Foundation, New York, NY, United States; Department of Biosciences, University of Milan, Milan, Italy; Centre for Research in Agricultural Genomics (CRAG), Barcelona, Spain

**Keywords:** CRISPR, ENABLE, gene editing, crops, plants

## Abstract

Gene editing, especially the CRISPR/Cas9 (<u>C</u>lustered <u>R</u>egulatory <u>I</u>nterspaced <u>S</u>hort <u>P</u>alindromic <u>R</u>epeats/<u>C</u>RISPR <u>as</u>sociated protein <u>9</u>) system, has revolutionized trait development in crops. However, large parts of the world are missing out on applying CRISPR *in planta*. There is an obvious lack of gene editing applications in locally relevant crops in the Global South which tend to be neglected by mainstream agricultural research and development. Access barriers to these new breeding technologies need to be removed to allow the potential impact of these technologies on food security to happen. Here, we present the ENABLE® Gene Editing *in planta* toolkit, a minimal molecular toolbox allowing users to create a CRISPR knockout vector for transient or stable plant transformation in two simple cloning steps. We validate the toolkit in rice (*Oryza sativa*) protoplasts and in *Arabidopsis thaliana* plants. The ENABLE® kit is designed to be utilized specifically by users in the Global South who are new to CRISPR technology by providing a simple workflow, extensive accompanying protocols as well as options for low cost methods for cloning verification and gene editing verification *in planta*. We hope that our toolkit helps bridge the gap between the recent biotechnological advancements in plant breeding that high income countries can access and the lack of those technologies in low and middle income countries.
