## Supplementary File 4 - Rice NGS raw data for "Developing a Molecular Toolkit to ENABLE all to apply CRISPR/Cas9-based Gene Editing *in planta*": rawdata QC report.csv

Sample ID	Barcode Sequence	# Reads	Yield (Mbases)	Mean Quality Score	% Bases >= 30
pBA7	GCCCAGTG+AATTGCGG	52,663	26	30.93	67.94
pBA19	TGACAGCT+CCTACGGG	49,895	25	30.05	63.9
pBA20	CATCACCC+TGCTATAT	48,385	24	32.56	74.93
pBA21	CTGGAGTA+AACCGAAC	48,756	24	31.66	71.08
pBA22	GATCCGGG+ACCTGCTT	51,296	26	30.28	65.02
pBA23	AACACCTG+CCCATGCG	50,443	25	30.36	65.39
pBA24	GTGACGTT+ATCTGGGA	68,463	34	31.32	69.42
pBA25	ACAGGAAA+TAGACAAT	69,013	35	29.47	63.31
ctrl	GTGCTCTG+TTCTTCCT	48,117	24	30.11	63.92
