## Supplementary File 5 - Summary Arabidopsis phenotyping and genotyping for "Developing a Molecular Toolkit to ENABLE all to apply CRISPR/Cas9-based Gene Editing *in planta*"

### Sheet: Phenotyping Arabidopsis
Plant ID	Phenotype
WT	WT-like			Cas construct	Number of plants with:
CasA/OsU6_Plant1	WT-like				WT-like phenotype	chimeric phenotype	glabrous phenotype
CasA/OsU6_Plant2	WT-like			CasA/OsU6	14	0	0
CasA/OsU6_Plant3	WT-like			CasB/OsU6	8	0	0
CasA/OsU6_Plant4	WT-like			CasC/OsU6	9	1	0
CasA/OsU6_Plant5	WT-like			CasD/OsU6	7	0	0
CasA/OsU6_Plant6	WT-like			CasA/AtU6	0	6	1
CasA/OsU6_Plant7	WT-like			CasB/AtU6	1	8	5
CasA/OsU6_Plant8	WT-like			CasC/AtU6	0	0	9
CasA/OsU6_Plant9	WT-like			CasD/AtU6	2	2	4
CasA/OsU6_Plant10	WT-like
CasA/OsU6_Plant11	WT-like
CasA/OsU6_Plant12	WT-like
CasA/OsU6_Plant13	WT-like
CasA/OsU6_Plant14	WT-like
CasB/OsU6_Plant1	WT-like
CasB/OsU6_Plant2	WT-like
CasB/OsU6_Plant3	WT-like
CasB/OsU6_Plant4	WT-like
CasB/OsU6_Plant5	WT-like
CasB/OsU6_Plant6	WT-like
CasB/OsU6_Plant7	WT-like
CasB/OsU6_Plant8	WT-like
CasC/OsU6_Plant1	WT-like
CasC/OsU6_Plant2	WT-like
CasC/OsU6_Plant3	WT-like
CasC/OsU6_Plant4	WT-like
CasC/OsU6_Plant5	WT-like
CasC/OsU6_Plant6	WT-like
CasC/OsU6_Plant7	WT-like
CasC/OsU6_Plant8	chimeric
CasC/OsU6_Plant9	WT-like
CasC/OsU6_Plant10	WT-like
CasD/OsU6_Plant1	WT-like
CasD/OsU6_Plant2	WT-like
CasD/OsU6_Plant3	WT-like
CasD/OsU6_Plant4	WT-like
CasD/OsU6_Plant5	WT-like
CasD/OsU6_Plant6	WT-like
CasD/OsU6_Plant7	WT-like
CasA/AtU6_Plant1	chimeric
CasA/AtU6_Plant2	chimeric
CasA/AtU6_Plant3	chimeric
CasA/AtU6_Plant4	glabrous
CasA/AtU6_Plant5	chimeric
CasA/AtU6_Plant6	chimeric
CasA/AtU6_Plant7	chimeric
CasB/AtU6_Plant1	chimeric
CasB/AtU6_Plant2	chimeric
CasB/AtU6_Plant3	glabrous
CasB/AtU6_Plant4	glabrous
CasB/AtU6_Plant5	chimeric
CasB/AtU6_Plant6	glabrous
CasB/AtU6_Plant7	glabrous
CasB/AtU6_Plant8	chimeric
CasB/AtU6_Plant9	chimeric
CasB/AtU6_Plant10	chimeric
CasB/AtU6_Plant11	chimeric
CasB/AtU6_Plant12	glabrous
CasB/AtU6_Plant13	WT-like
CasB/AtU6_Plant14	chimeric
CasC/AtU6_Plant1	glabrous
CasC/AtU6_Plant2	glabrous
CasC/AtU6_Plant3	glabrous
CasC/AtU6_Plant4	glabrous
CasC/AtU6_Plant5	glabrous
CasC/AtU6_Plant6	glabrous
CasC/AtU6_Plant7	glabrous
CasC/AtU6_Plant8	glabrous
CasC/AtU6_Plant9	glabrous
CasD/AtU6_Plant1	chimeric
CasD/AtU6_Plant2	WT-like
CasD/AtU6_Plant3	chimeric
CasD/AtU6_Plant4	glabrous
CasD/AtU6_Plant5	glabrous
CasD/AtU6_Plant6	glabrous
CasD/AtU6_Plant7	glabrous
CasD/AtU6_Plant8	WT-like

### Sheet: Genotyping Arabidopsis
Plant ID	INDEL score (ICE)
WT	0			Cas construct	Number of plants with:
CasA/OsU6_Plant1	0				No InDels detectable	low frequency InDels (≤5%)	InDels detectable (>5%)
CasA/OsU6_Plant2	0			CasA/OsU6	12	1	1
CasA/OsU6_Plant3	0			CasB/OsU6	6	2	0
CasA/OsU6_Plant4	0			CasC/OsU6	8	1	1
CasA/OsU6_Plant5	0			CasD/OsU6	6	0	1
CasA/OsU6_Plant6	0			CasA/AtU6	0	0	7
CasA/OsU6_Plant7	0			CasB/AtU6	0	0	14
CasA/OsU6_Plant8	0			CasC/AtU6	0	0	9
CasA/OsU6_Plant9	0.01			CasD/AtU6	0	0	8
CasA/OsU6_Plant10	0
CasA/OsU6_Plant11	0.15
CasA/OsU6_Plant12	0
CasA/OsU6_Plant13	0
CasA/OsU6_Plant14	0
CasB/OsU6_Plant1	0
CasB/OsU6_Plant2	0
CasB/OsU6_Plant3	0
CasB/OsU6_Plant4	0
CasB/OsU6_Plant5	0
CasB/OsU6_Plant6	0.01
CasB/OsU6_Plant7	0.03
CasB/OsU6_Plant8	0
CasC/OsU6_Plant1	0
CasC/OsU6_Plant2	0
CasC/OsU6_Plant3	0
CasC/OsU6_Plant4	0
CasC/OsU6_Plant5	0
CasC/OsU6_Plant6	0.16
CasC/OsU6_Plant7	0
CasC/OsU6_Plant8	0
CasC/OsU6_Plant9	0.05
CasC/OsU6_Plant10	0
CasD/OsU6_Plant1	0
CasD/OsU6_Plant2	0
CasD/OsU6_Plant3	0
CasD/OsU6_Plant4	0
CasD/OsU6_Plant5	0.11
CasD/OsU6_Plant6	0
CasD/OsU6_Plant7	0
CasA/AtU6_Plant1	1
CasA/AtU6_Plant2	1
CasA/AtU6_Plant3	1
CasA/AtU6_Plant4	0.85
CasA/AtU6_Plant5	1
CasA/AtU6_Plant6	0.9
CasA/AtU6_Plant7	0.61
CasB/AtU6_Plant1	1
CasB/AtU6_Plant2	0.66
CasB/AtU6_Plant3	1
CasB/AtU6_Plant4	1
CasB/AtU6_Plant5	1
CasB/AtU6_Plant6	1
CasB/AtU6_Plant7	1
CasB/AtU6_Plant8	1
CasB/AtU6_Plant9	1
CasB/AtU6_Plant10	1
CasB/AtU6_Plant11	1
CasB/AtU6_Plant12	1
CasB/AtU6_Plant13	0.83
CasB/AtU6_Plant14	1
CasC/AtU6_Plant1	1
CasC/AtU6_Plant2	1
CasC/AtU6_Plant3	1
CasC/AtU6_Plant4	1
CasC/AtU6_Plant5	1
CasC/AtU6_Plant6	1
CasC/AtU6_Plant7	1
CasC/AtU6_Plant8	1
CasC/AtU6_Plant9	1
CasD/AtU6_Plant1	1
CasD/AtU6_Plant2	0.07
CasD/AtU6_Plant3	0.88
CasD/AtU6_Plant4	1
CasD/AtU6_Plant5	1
CasD/AtU6_Plant6	0.55
CasD/AtU6_Plant7	1
CasD/AtU6_Plant8	0.14
